# The complete chloroplast genome of Chinese medicine (*Psoralea corylifolia Linn*): Molecular Structures, barcoding analysis, and phylogenetic Analysis

**DOI:** 10.1101/587758

**Authors:** Wei Tan, Han Gao, Huanyu Zhang, Xiaolei Yu, Xiaoxuan Tian, Weiling Jiang, Kun Zhou

## Abstract

*Psoralea corylifolia* is one kind of traditional Chinese medicine used in China widely. In this study, we sequence the complete chloroplast genome of *P. corylifolia*, which is 153,114 bp in size and includes a pair of inverted repeats regions of 25,557 bp interspersed by a small single copy of 17,885 bp and a large single copy of 84,115 bp region. Approximately 98 simple sequence repeats, 14 forward, 2 reverse, 2 complement, 32 palindromic and 49 tandem repeats are identified in the *P. corylifolia* chloroplast genome. The chloroplast genomes of *P. corylifolia* and three *Glycine* species are conserved in gene order and content, but show high diversity within intergenic spacers. *P. corylifolia* with three *Glycine* species in Papilionoideae fall into the same clade based on 75 conserved coding-protein genes phylogenomic analysis. Moreover, four chloroplast DNA regions (*ycf1, matK, accD, ndhF*) can serve as the barcodes. In general, our findings will dedicate to better comprehension of the genome aspect as well as evolutionary status of *P. corylifolia.*
