## Supplementary Table S1 for "The complete chloroplast genome of Chinese medicine (*Psoralea corylifolia Linn*): Molecular Structures, barcoding analysis, and phylogenetic Analysis"

NCBI GenBank accession numbers	Species
NC_034742	Ammopiptanthus mongolicus	Sophoreae
NC_025909	Apios americana	Phaseoleae
NC_037358	Arachis hypogaea	Dalbergieae
NC_029828	Astragalus mongholicus	Galegeae
KU729878	Cajanus scarabaeoides	Phaseoleae
NC_035229	Caragana korshinskii	Caraganeae
NC_011163	Cicer arietinum	Cicereae
NC_036961	Dalbergia hainanensis	Dalbergieae
NC_030329	Glycine gracilis	Phaseoleae
NC_007942	Glycine max	Phaseoleae
NC_022868	Glycine soja	Phaseoleae
NC_024038	Glycyrrhiza glabra	Galegeae
KJ468098	Indigofera tinctoria	Indigofereae
NC_014063	Lathyrus sativus	Fabeae
NC_027152	Lens culinaris	Fabeae
NC_036151	Lessertia frutescens	Galegeae
NC_002694	Lotus japonicus	Loteae
NC_023090	Lupinus luteus	Genisteae
NC_034774	Maackia floribunda	Sophoreae
KF241982	Medicago truncatula f. tricycla	Trifolieae
NC_016708	Millettia pinnata	Millettieae
NC_039418	Ormosia hosiei	Ormosieae
KJ468100	Pachyrhizus erosus	Phaseoleae
NC_035348	Pararchidendron pruinosum	outproup
NC_009259	Phaseolus vulgaris	Phaseoleae
KJ806203	Pisum sativum	Fabeae
KJ468102	Robinia pseudoacacia	Robinieae
MF449303	Salweenia bouffordiana	Sophoreae
NC_036102	Sophora alopecuroides	Sophoreae
NC_039160	Stylosanthes scabra	Dalbergieae
KY872756	Styphnolobium japonicum f. violaceum	Styphnolobium
NC_036109	Tibetia liangshanensis	Caraganeae
NC_025743	Trifolium boissieri	Trifolieae
MG682352	Vicia sepium	Fabeae
NC_013843	Vigna radiata	Phaseoleae
NC_029406	Wisteria sinensis	Millettieae
	Psoralea corylifolia	Psoraleeae
		inverted repeat lacking clade
