## Supplementary Table S2 for "The complete chloroplast genome of Chinese medicine (*Psoralea corylifolia Linn*): Molecular Structures, barcoding analysis, and phylogenetic Analysis"

### Sheet: Sheet1
AA	Condons	Freq	％	RSCU
Ala	GCA	390	0.295	1.18
Ala	GCC	194	0.148	0.59
Ala	GCG	118	0.089	0.36
Ala	GCU	618	0.468	1.87
Cys	UGC	83	0.271	0.54
Cys	UGU	223	0.729	1.46
Asp	GAC	195	0.19	0.38
Asp	GAU	833	0.81	1.62
Glu	GAA	1007	0.763	1.53
Glu	GAG	312	0.237	0.47
Phe	UUC	491	0.312	0.62
Phe	UUU	1084	0.688	1.38
Gly	GGA	686	0.404	1.62
Gly	GGC	150	0.088	0.35
Gly	GGG	285	0.168	0.67
Gly	GGU	577	0.34	1.36
His	CAC	127	0.209	0.42
His	CAU	480	0.791	1.58
lle	AUA	823	0.348	1.04
lle	AUC	400	0.169	0.51
lle	AUU	1141	0.483	1.45
Lys	AAA	1148	0.781	1.56
Lys	AAG	321	0.219	0.44
Leu	CUA	390	0.142	0.86
Leu	CUC	164	0.06	0.36
Leu	CUG	152	0.055	0.33
Leu	CUU	566	0.206	1.24
Leu	UUA	933	0.34	2.02
Leu	UUG	542	0.197	1.19
Met	AUG	576	1	1
Asn	AAC	277	0.21	0.42
Asn	AAU	1044	0.79	1.58
Pro	CCA	314	0.303	1.21
Pro	CCC	200	0.193	0.77
Pro	CCG	124	0.12	0.48
Pro	CCU	397	0.384	1.53
Gln	CAA	740	0.786	1.57
Gln	CAG	202	0.214	0.43
Arg	AGA	466	0.312	1.86
Arg	AGG	155	0.103	0.62
Arg	CGA	365	0.243	1.45
Arg	CGC	93	0.062	0.37
Arg	CGG	100	0.067	0.4
Arg	CGU	320	0.213	1.31
Ser	AGC	110	0.056	0.34
Ser	AGU	401	0.204	1.22
Ser	UCA	415	0.211	1.26
Ser	UCC	297	0.151	0.91
Ser	UCG	188	0.095	0.57
Ser	UCU	558	0.283	1.7
Thr	ACA	413	0.314	1.25
Thr	ACC	215	0.163	0.65
Thr	ACG	135	0.103	0.41
Thr	ACU	554	0.42	1.68
Val	GUA	510	0.372	1.49
Val	GUC	145	0.106	0.42
Val	GUG	178	0.13	0.52
Val	GUU	537	0.392	1.57
Trp	UGG	444	1	1
Tyr	UAC	161	0.163	0.33
Tyr	UAU	825	0.837	1.67
End	UGA	14	0.169	0.51
End	UAA	50	0.602	1.81
End	UAG	19	0.229	0.69
