## Supplementary Table S3 for "The complete chloroplast genome of Chinese medicine (*Psoralea corylifolia Linn*): Molecular Structures, barcoding analysis, and phylogenetic Analysis"

### Sheet: Sheet1
No.	Length(bp)	Repeat type	Repeat 1 start position	Repeat 2 start position	Repeat 1 location	Repeat 2 location		E-value
1	25557	P	84101	127543	rps19	ndhF		0
2	287	F	86188	88130	rpl23——trnl-CAU	ycf2		1.07e-163
3	287	P	86188	148784	rpl23——trnl-CAU	ycf2		1.07e-163
4	287	P	88130	150726	ycf2	trnI-CAU——rpl23		1.07e-163
5	287	F	148784	150726	ycf2	trnI-CAU——rpl23		1.07e-163
6	54	P	55112	55112	psbK——trnQ-UUG	psbK——trnQ-UUG		2.03e-23
7	48	P	5260	5260	trnK-UUU——rbcL	trnK-UUU——rps16		8.32e-20
8	49	P	81558	118347	rpl16	ndhA		3.06e-18
9	48	F	47659	124560	atpl——atpH	ndhG——ndhE		1.2e-17
10	44	P	107834	107834	rrn5——trnR-ACG	rrn5——trnR-ACG		2.13e-17
11	44	F	107834	129323	rrn5——trnR-ACG	trnR-ACG——rrn5		2.13e-17
12	44	P	129323	129323	trnR-ACG——rrn5	trnR-ACG——rrn5		2.13e-17
13	50	P	34497	34497	trnC-GCA——rpoB	trnC-GCA——rpoB		5.73e-17
14	42	F	90535	90556	ycf2	ycf2		3.41e-16
15	42	P	90535	146603	ycf2	ycf2		3.41e-16
16	42	P	90556	146624	ycf2	ycf2		3.41e-16
17	42	F	146603	146624	ycf2	ycf2		3.41e-16
18	40	F	47667	124568	atpl——atpH	trnL-UAG——rpl32		5.45e-15
19	49	F	20333	22557	psaA	psaB		1.03e-14
20	48	P	66898	67722	psaJ——rpl33	rps18		3.89e-14
21	38	P	24926	24926	trnG-GCC——psbZ	trnG-GCC——psbZ		8.73e-14
22	38	P	52392	52392	atpA——trnR-UCU	atpA——trnR-UCU		8.73e-14
23	44	P	124557	124557	trnL-UAG——rpl32	trnL-UAG——rpl32		1.81e-13
24	42	F	81568	98499	rpl16	rps12——trnV-GAC		2.64e-12
25	42	P	81568	138660	rpl16	trnV-GAC——rps12		2.64e-12
26	34	P	94182	94182	trnL-CAA——ndhB	trnL-CAA——ndhB		2.23e-11
27	34	F	94182	142985	trnL-CAA——ndhB	ndhB——trnL-CAA		2.23e-11
28	34	P	142985	142985	ndhB——trnL-CAA	ndhB——trnL-CAA		2.23e-11
29	40	P	83567	83567	rps3——rps19	rps3——rps19		3.83e-11
30	39	P	17436	81570	ycf3	rpl16		1.45e-10
31	39	P	98499	118347	rps12——trnV-GAC	ndhA		1.45e-10
32	39	F	118347	138663	ndhA	trnV-GAC——rps12		1.45e-10
33	41	P	47659	124557	atpl——atpH	trnL-UAG——rpl32		3.92e-10
34	38	P	117230	117230	ndhA	ndhA		5.52e-10
35	31	P	29274	29323	psbD——trnT-GGU	psbD——trnT-GGU		1.43e-09
36	37	P	4870	4881	trnK-UUU——rbcL	trnK-UUU——rbcL		2.09e-09
37	37	F	17438	118347	ycf3	ndhA		2.09e-09
38	30	P	31335	31335	trnY-GUA——trnD-GUC	trnY-GUA——trnD-GUC		5.72e-09
39	30	P	82307	82307	rpl16	rpl16		5.72e-09
40	36	P	25151	25151	trnG-GCC——psbZ	trnG-GCC——psbZ		7.92e-09
41	36	P	55367	55367	psbK——trnQ-UUG	psbK——trnQ-UUG		7.92e-09
42	38	C	49235	84771	atpH——atpF	rpl2		1.99e-08
43	38	R	49235	152392	atpH——atpF	rpl2		1.99e-08
44	35	P	16352	54107	rps4——trns-GGA	trnS-GCU		2.99e-08
45	35	R	49241	49241	atpH——atpF	atpH——atpF		2.99e-08
46	35	C	84784	152388	rpl2	rpl2		2.99e-08
47	37	F	20419	22643	psaA	psaB		7.32e-08
48	34	P	32291	32291	psbM——petN	psbM——petN		1.13e-07
49	31	P	66677	66677	psaJ——rpl33	psaJ——rpl33		1.33e-07
50	30	F	20352	22576	psaA	psaB		5.15e-07
