## Supplementary Table S4 for "The complete chloroplast genome of Chinese medicine (*Psoralea corylifolia Linn*): Molecular Structures, barcoding analysis, and phylogenetic Analysis"

### Sheet: Sheet1
Serial No	Indices	Copy	Consensus	A	C	G	T	Location
		Number	Size
1	4590--4620	1.9	16	41	3	0	54	trnK-UUU/rbcL（IGS）
2	5261--5311	26.5	2	50	0	0	49	trnK-UUU/rbcL（IGS）
3	7235--7280	2.1	22	39	8	17	34	rbcL/atpB（IGS）
4	13092--13119	2	14	28	14	7	50	ndhJ/trnF-GAA（IGS）
5	14709--14736	2	14	0	0	28	71	trnL-UUA/trnT-UGU（IGS）
6	15002--15038	2.6	14	64	2	0	32	trnL-UUA/trnT-UGU（IGS）
7	17794--17827	2.2	16	64	5	2	26	ycf3（intron）
8	18035--18059	2.1	12	36	16	16	32	ycf3（intron）
9	24413--24447	2.1	17	22	5	0	71	rps14/trnfM-CAU（IGS）
10	25152--25194	2.6	16	41	9	4	44	trnG-GCC/psbZ（IGS）
11	30129--30156	2.2	13	46	0	0	53	trnT-GGU/trnE-UUC（IGS）
12	30792--30829	2.1	18	34	21	0	44	trnT-GGU/trnE-UUC（IGS）
13	33652--33684	3.2	11	45	18	0	36	petN/trnC-GCA（IGS）
14	47678--47704	1.9	14	44	0	25	29	atp/atpH（IGS）
15	49232--49277	23	2	43	6	2	47	atpH/atpF（IGS）
16	49232--49285	4.5	12	44	7	1	46	atpH/atpF（IGS）
17	49232--49276	2.5	18	44	6	2	46	atpH/atpF（IGS）
18	49232--49277	3.3	14	43	6	2	47	atpH/atpF（IGS）
19	49227--49285	4.4	14	45	6	3	44	atpH/atpF（IGS）
20	52343--52378	2.6	14	72	0	8	19	atpA/trnR-UCU（IGS）
21	58106--58139	2.8	12	32	5	17	44	accD（CDS）
22	65913--65950	2.2	17	47	7	13	31	trnW-CCA/ trnP-UGG（IGS）
23	66281--66330	2	25	62	4	12	22	trnP-UGG/psaJ（IGS）
24	67316--67352	2.2	17	51	8	0	40	rpl33/rps18（IGS）
25	69361--69392	2	16	31	12	3	53	rps12/clpP（IGS）
26	80419--80458	1.9	21	17	5	0	77	rps8/rpl14（IGS）
27	80460--80492	1.9	17	39	6	0	54	rps8/rpl14（IGS）
28	81984--82014	1.9	16	29	12	6	51	rpl16（intron）
29	83714--83760	2.7	17	36	2	0	61	rps3/rps19（IGS）
30	84785--84818	2.4	14	50	0	14	35	rpl2（intron）
31	89248--89299	2.5	21	9	23	9	57	ycf2（CDS）
32	90536--90598	3	21	38	4	28	28	ycf2（CDS）
33	91709--91746	2.1	18	34	5	23	36	ycf2（CDS）
34	91716--91755	4.4	9	35	7	27	30	ycf2（CDS）
35	99329--99353	1.9	13	24	8	8	60	rps12/ trnV-GAC（IGS）
36	109127--109177	2	25	56	11	9	21	trnN-GUU/ycf1（IGS）
37	110664--110705	2	22	59	4	2	33	ycf1（CDS）
38	112072--112119	4	12	43	14	8	33	ycf1（CDS）
39	114842--114888	2.1	22	44	0	12	42	ycf1/rps15（IGS）
40	117591--117628	2	19	57	5	5	31	ndhA（intron）
41	120353--120400	2	24	20	6	12	60	ndhG/nahE（IGS）
42	124579--124618	2.9	14	47	0	20	32	trnL-UAG/ rpl32（IGS）
43	128025--128075	2	25	21	9	11	56	ycf1/trnN-GUU（IGS）
44	137849--137873	1.9	13	60	8	8	24	trnV-GAC/rps12（IGS）
45	145447--145486	4.4	9	30	27	7	35	ycf2（CDS）
46	145456--145493	2.1	18	36	23	5	34	ycf2（CDS）
47	146604--146666	3	21	28	28	4	38	ycf2（CDS）
48	147903--147954	2.5	21	57	9	23	9	ycf2（CDS）
49	152384--152417	2.4	14	35	14	0	50	rpl2（intron）

### Sheet: 原始数据
Indices	Period Size	Copy	Consensus	Percent	Percent	Score	A	C	G	T	Entropy	Location			Size of repeat unit × Copy
		Number	Size	Matches	Indels						(0-2)		参考2-plosone		number
4590--4620	16	1.9	16	93	0	53	41	3	0	54	1.16				1.9× 16
5261--5311	2	26.5	2	76	7	52	50	0	0	49	1				26.5× 2
7235--7280	22	2.1	22	100	0	92	39	8	17	34	1.8				2.1× 22
13092--13119	14	2	14	100	0	56	28	14	7	50	1.69				2× 14
14709--14736	14	2	14	100	0	56	0	0	28	71	0.86				2× 14
15002--15038	14	2.6	14	91	8	58	64	2	0	32	1.07				2.6× 14
17794--17827	16	2.2	16	89	5	52	64	5	2	26	1.3				2.2× 16
18035--18059	12	2.1	12	100	0	50	36	16	16	32	1.9				2.1×
24413--24447	17	2.1	17	100	0	70	22	5	0	71	1.07				2.1×
25152--25194	16	2.6	16	88	3	59	41	9	4	44	1.57				2.6×
30129--30156	13	2.2	13	100	0	56	46	0	0	53	1				2.2×
30792--30829	18	2.1	18	100	0	76	34	21	0	44	1.52				2.1×
33652--33684	11	3.2	11	91	8	52	45	18	0	36	1.49				3.2×
47678--47704	14	1.9	14	100	0	54	44	0	25	29	1.54				1.9×
49232--49277	2	23	2	81	0	56	43	6	2	47	1.41				23×
49232--49285	12	4.5	12	83	0	54	44	7	1	46	1.42				4.5×
49232--49276	18	2.5	18	88	0	72	44	6	2	46	1.42				2.5×
49232--49277	14	3.3	14	87	0	65	43	6	2	47	1.41				3.3×
49227--49285	14	4.4	14	78	8	59	45	6	3	44	1.47				4.4×
52343--52378	14	2.6	14	95	4	65	72	0	8	19	1.1				2.6×
58106--58139	12	2.8	12	95	0	59	32	5	17	44	1.73				2.8×
65913--65950	17	2.2	17	95	0	67	47	7	13	31	1.71				2.2×
Indices	Period	Copy	Consensus	Percent	Percent	Score	A	C	G	T	Entropy				2×
	Size	Number	Size	Matches	Indels						(0-2)				2.2×
66281--66330	24	2	25	96	3	93	62	4	12	22	1.46				2×
67316--67352	17	2.2	17	86	13	51	51	8	0	40	1.32				1.9×
69361--69392	16	2	16	93	0	55	31	12	3	53	1.54				1.9×
80419--80458	21	1.9	21	85	10	55	17	5	0	77	0.94				1.9×
80460--80492	17	1.9	17	93	0	57	39	6	0	54	1.25				2.7×
81984--82014	16	1.9	16	100	0	62	29	12	6	51	1.65				2.4×
83714--83760	18	2.7	17	87	12	69	36	2	0	61	1.08				2.5×
84785--84818	14	2.4	14	100	0	68	50	0	14	35	1.44				3×
89248--89299	21	2.5	21	83	0	77	9	23	9	57	1.6				2.1×
90536--90598	21	3	21	100	0	126	38	4	28	28	1.77				4.4×
91709--91746	18	2.1	18	95	0	67	34	5	23	36	1.78				1.9×
91716--91755	9	4.4	9	80	0	53	35	7	27	30	1.84				2×
99329--99353	13	1.9	13	100	0	50	24	8	8	60	1.52				2×
109127--109177	25	2	25	92	0	84	56	11	9	21	1.63				4×
110664--110705	21	2	22	85	4	59	59	4	2	33	1.31				2.1×
112072--112119	12	4	12	86	0	69	43	14	8	33	1.75				2×
114842--114888	22	2.1	22	96	0	85	44	0	12	42	1.42				2×
117591--117628	19	2	19	100	0	76	57	5	5	31	1.43				2.9×
120353--120400	25	2	24	84	12	62	20	6	12	60	1.54				2× 25
124579--124618	14	2.9	14	92	0	62	47	0	20	32	1.5				1.9× 13
128025--128075	25	2	25	92	0	84	21	9	11	56	1.63				4.4× 9
137849--137873	13	1.9	13	100	0	50	60	8	8	24	1.52				2.1× 18
Indices	Period	Copy	Consensus	Percent	Percent	Score	A	C	G	T	Entropy				3× 21
	Size	Number	Size	Matches	Indels						(0-2)				2.5× 21
145447--145486	9	4.4	9	80	0	53	30	27	7	35	1.84				2.4× 14
145456--145493	18	2.1	18	95	0	67	36	23	5	34	1.78
146604--146666	21	3	21	100	0	126	28	28	4	38	1.77
147903--147954	21	2.5	21	83	0	77	57	9	23	9	1.6
152384--152417	14	2.4	14	100	0	68	35	14	0	50	1.44
