## Supplementary Table S5 for "The complete chloroplast genome of Chinese medicine (*Psoralea corylifolia Linn*): Molecular Structures, barcoding analysis, and phylogenetic Analysis"

### Sheet: Sheet1
Gene Name	Length	Region	Nt pos	AA pos		Effect	Nt Change	Score	Amino acid change	Effect
matK	1524	LSC	427	143		CAU (H) => UAU (Y)	C = > U	0.86	H-Y	CAU (H) => UAU (Y)
matK	1524	LSC	1346	464		GCG (A) => GUG (V)	C = > U	0.86	A-V	GCG (A) => GUG (V)
atpB	1497	LSC
ycf3	126	LSC
psaB	2205	LSC
rps14	303	LSC	80	27		UCA (S) => UUA (L)	C = > U	1	S-L	UCA (S) => UUA (L)
rpoB	3213	LSC	338	113		UCU (S) => UUU (F)	C = > U	1	S-F	UCU (S) => UUU (F)
rpoB	3213	LSC	551	184		UCA (S) => UUA (L)	C = > U	1	S-L	UCA (S) => UUA (L)
rpoB	3213	LSC	566	189		UCG (S) => UUG (L)	C = > U	1	S-L	UCG (S) => UUG (L)
rpoB	3213	LSC	2336	779		ACA (T) => AUA (I)	C = > U	1	T-I	ACA (T) => AUA (I)
rpoB	3213	LSC	2819	940		GCU (A) => GUU (V)	C = > U	1	A-V	GCU (A) => GUU (V)
rpoC1	2055	LSC	41	14		UCA (S) => UUA (L)	C = > U	1	S-L	UCA (S) => UUA (L)
rpoC1	2055	LSC	1556	519		ACG (T) => AUG (M)	C = > U	0.86	T-M	ACG (T) => AUG (M)
rpoC2	4161	LSC	1586	529		UCU (S) => UUU (F)	C = > U	1	S-F	UCU (S) => UUU (F)
rpoC2	4161	LSC	1666	556		CAU (H) => UAU (Y)	C = > U	0.86	H-Y	CAU (H) => UAU (Y)
rpoC2	4161	LSC	2288	763		GCC (A) => GUC (V)	C = > U	1	A-V	GCC (A) => GUC (V)
rps2	711	LSC	248	83		UCA (S) => UUA (L)	C = > U	1	S-L	UCA (S) => UUA (L)
atpI	744	LSC
atpF	558	LSC	92	31		CCA (P) => CUA (L)	C = > U	0.86	P-L	CCA (P) => CUA (L)
atpA	1533	LSC
rps16	270	LSC	212	71		UCA (S) => UUA (L)	C = > U	0.83	S-L	TCA (S) => TTA (L)
accD	1425	LSC	305	102		ACU (T) => AUU (I)	C = > U	1	T-I	ACT (T) => ATT (I)
accD	1425	LSC	743	248		UCG (S) => UUG (L)	C = > U	0.8	S-L	TCG (S) => TTG (L)
accD	1425	LSC	965	322		GCA (A) => GUA (V)	C = > U	1	A-V	GCA (A) => GTA (V)
psaI	105	LSC
psbL	117	LSC	58	20		CCA (P) => UCA (S)	C = > U	1	P-S	CCA (P) => TCA (S)
psbF	120	LSC	19	7		CAU(H) => UAU (Y)	C = > U	1	H-Y	CAT (H) => TAT (Y)
psbE	252	LSC	200	67		UCG (S) => UUG (L)	C = > U	1	S-L	TCG (S) => TTG (L)
petL	96	LSC
petG	114	LSC
rpl20	393	LSC	212	71		CCA (P) => CUA (L)	C = > U	1	P-L	CCA (P) => CTA (L)
rpl20	393	LSC	218	73		ACC (T) => AUC (I)	C = > U	1	T-I	ACC (T) => ATC (I)
clpP	591	LSC	20	7		GCA (A) => GUA (V)	C = > U	1	A-V	GCA (A) => GTA (V)
clpP	591	LSC	146	51		CCC (P) => CUC (L)	C = > U	1	P-L	CCC (P) => CTC (L)
clpP	591	LSC	164	57		ACA (T) => AUA (I)	C = > U	0.86	T-I	ACA (T) => ATA (I)
clpP	591	LSC	191	66		UCA (S) => UUA (L)	C = > U	0.86	S-L	TCA (S) => TTA (L)
clpP	591	LSC	311	108		UCA (S) => UUA (L)	C = > U	1	S-L	TCA (S) => TTA (L
clpP	591	LSC	343	119		CUU (L) => UUU (F)	C = > U	0.86	L-F	CTT (L) => TTT (F)
psbB	1527	LSC
petB	648	LSC	611	204		UCA (S) => UUA (L)	C = > U	1	S-L	TCA (S) => TTA (L)
petD	483	LSC
rpoA	1002	LSC	662	221		UCC (S) => UUC (F)	C = > U	1	S-F	TCC (S) => TTC (F)
rps8	405	LSC	103	35		CCC (P) => UCC (S)	C = > U	0.86	P-S	CCC (P) => TCC (S)
rps8	405	LSC	143	48		UCG (S) => UUG (L)	C = > U	1	S-L	TCG (S) => TTG (L)
rps8	405	LSC	158	53		ACU (T) => AUU (I)	C = > U	1	T-I	ACT (T) => ATT (I)
rps8	405	LSC	403	135		CAU (H) => UAU (Y)	C = > U	1	H-Y	CAT (H) => TAT (Y)
rpl2	864	IR	230	77		ACC (T) => AUC (I)	C = > U	1	T-I	ACC (T) => ATC (I)
rpl2	864	IR	281	94		ACC (T) => AUC (I)	C = > U	1	T-I	ACC (T) => ATC (I)
rpl2	864	IR	359	120		GCU (A) => GUU (V)	C = > U	0.86	A-V	GCT (A) => GTT (V)
rpl2	864	IR	449	150		ACU(T) => AUU (I)	C = > U	1	T-I	ACT (T) => ATT (I)
rpl2	864	IR	749	250		ACC (T) => AUC (I)	C = > U	1	T-I	ACC (T) => ATC (I)
rpl23	282	IR	58	20		CAU (H) => UAU (Y)	C = > U	1	H-Y	CAT (H) => TAT (Y)
rpl23	282	IR	109	37		CUU (L) => UUU (F)	C = > U	1	L-F	CTT (L) => TTT (F)
rpl23	282	IR	230	77		CCC (P) => CUC (L)	C = > U	1	P-L	CCC (P) => CTC (L)
ndhB	1479	IR	62	21		UCC (S) => UUC (F)	C = > U	1	S-F	TCC (S) => TTC (F)
ndhB	1479	IR	160	54		CCC (P) => UUC (F)	C = > U	1	P-F	CCC (P) => TTC (F)
ndhB	1479	IR	161	54		CCC (P) => UUC (F)	C = > U	1	P-F	CCC (P) => TTC (F)
ndhB	1479	IR	170	57		ACC (T) => AUC (I)	C = > U	1	T-I	ACC (T) => ATC (I)
ndhB	1479	IR	179	60		CCA (P) => CUA (L)	C = > U	1	P-L	CCA (P) => CTA (L)
ndhB	1479	IR	253	85		CCG (P) => UCG (S)	C = > U	1	P-S	CCG (P) => TCG (S)
ndhB	1479	IR	499	167		CGU (R) => UGU (C)	C = > U	1	R-C	CGT (R) => TGT (C)
ndhB	1479	IR	541	181		CCA (P) => UCA (S)	C = > U	1	P-S	CCA (P) => TCA (S)
ndhB	1479	IR	689	230		ACU (T) => AUU (I)	C = > U	1	T-I	ACT (T) => ATT (I)
ndhB	1479	IR	763	255		CAU (H) => UAU (Y)	C = > U	1	H-Y	CAT (H) => TAT (Y)
ndhB	1479	IR	1112	371		UCG (S) => UUG (L)	C = > U	1	S-L	TCG (S) => TTG (L)
ndhB	1479	IR	1139	380		ACC (T) => AUC (I)	C = > U	1	T-I	ACC (T) => ATC (I)
ndhB	1479	IR	1259	420		UCC (S) => UUC (F)	C = > U	1	S-F	TCC (S) => TTC (F)
ndhA	1092	SSC	341	114		UCA (S) => UUA (L)	C = > U	1	S-L	TCA (S) => TTA (L)
ndhA	1092	SSC	1073	358		UCU (S) => UUU(F)	C = > U	1	S-F	TCT (S) => TTT (F)
ndhG	531	SSC	166	56		CAU (H) => UAU (Y)	C = > U	0.8	H-Y	CAT (H) => TAT (Y)
ndhG	531	SSC	314	105		ACA (T) => AUA (I)	C = > U	0.8	T-I	ACA (T) => ATA (I)
ndhG	531	SSC	361	121		CAU (H) => UAU (Y)	C = > U	1	H-Y	CAT (H) => TAT (Y)
ndhG	531	SSC	385	129		CCC (P) => UCC (S)	C = > U	0.8	P-S	CCC (P) => TCC (S)
ndhD	1500	SSC	5	2		ACG (T) => AUG (M)	C = > U	1	T-M	ACG (T) => ATG (M)
ndhD	1500	SSC	29	10		ACA (T) => AUA (I)	C = > U	1	T-I	ACA (T) => ATA (I)
ndhD	1500	SSC	677	226		UCA (S) => UUA (L)	C = > U	1	S-L	TCA (S) => TTA (L)
ndhD	1500	SSC	881	294		UCA (S) => UUA (L)	C = > U	1	S-L	TCA (S) => TTA (L)
ndhD	1500	SSC	1301	434		UCA (S) => UUA (L)	C = > U	0.8	S-L	TCA (S) => TTA (L)
ndhD	1500	SSC	1408	470		CUU (L) => UUU (F)	C = > U	0.8	L-F	CTT (L) => TTT (F)
ndhD	1500	SSC	1463	488		GCU (A) => GUU (V)	C = > U	0.8	A-V	GCT (A) => GTT (V)
ccsA	978	SSC	166	56		CCA (P) => UCA (S)	C = > U	1	P-S	CCA (P) => TCA (S)
ccsA	978	SSC	182	61		CCA (P) => CUA (L)	C = > U	1	P-L	CCA (P) => CTA (L)
ccsA	978	SSC	199	67		CCA (P) => UCA (S)	C = > U	1	P-S	CCA (P) => TCA (S)
ccsA	978	SSC	845	282		GCC (A) => GUC (V)	C = > U	1	A-V	GCC (A) => GTC (V)
ndhF	2253	SSC	13	5		CAU (H) => UAU (Y)	C = > U	1	H-Y	CAT (H) => TAT (Y)
ndhF	2253	SSC	241	81		CUU (L) => UUU (F)	C = > U	1	L-F	CTT (L) => TTT (F)
ndhF	2253	SSC	290	97		UCA (S) => UUA (L)	C = > U	1	S-L	TCA (S) => TTA (L)
ndhF	2253	SSC	388	130		CUU (L) => UUU (F)	C = > U	1	L-F	CTT (L) => TTT (F)
ndhF	2253	SSC	586	196		CUU (L) => UUU (F)	C = > U	0.8	L-F	CTT (L) => TTT (F)
ndhB	1479	IR	95	32		UCA (S) => UUA (L)	C = > U	1	S-L	TCA (S) => TTA (L)
ndhB	1479	IR	488	163		ACG (T) => AUG (M)	C = > U	1	T-M	ACG (T) => ATG (M)
ndhB	1479	IR	532	178		CAU (H) => UAU (Y)	C = > U	1	H-Y	CAT (H) => TAT (Y)
ndhB	1479	IR	557	186		UCA (S) => UUA (L)	C = > U	0.8	S-L	TCA (S) => TTA (L)
ndhB	1479	IR	683	228		CCA (P) => CUA (L)	C = > U	1	P-L	CCA (P) => CTA (L)
ndhB	1479	IR	692	231		UCU (S) => UUU (F)	C = > U	1	S-F	TCT (S) => TTT (F)
ndhB	1479	IR	776	259		UCA (S) => UUA (L)	C = > U	1	S-L	TCA (S) => TTA (L)
ndhB	1479	IR	782	261		UCA (S) => UUA (L)	C = > U	1	S-L	TCA (S) => TTA (L)
ndhB	1479	IR	1058	353		UCA (S) => UUA (L)	C = > U	1	S-L	TCA (S) => TTA (L)
ndhB	1479	IR	1201	401		CAU (H) => UAU (Y	C = > U	1	H-Y	CAT (H) => TAT (Y
ndhB	1479	IR	1427	476		CCA (P) => CUA (L)	C = > U	1	P-L	CCA (P) => CTA (L)
rpl2	864	IR
